# *In vitro* and *in silico* analysis proving DPP4 inhibition and diabetes associated gene network modulation by a polyherbal formulation – *Nisakathakadi Kashaya*

**DOI:** 10.1101/2022.07.15.500175

**Authors:** Anjana Thottappillil, Sthitaprajna Sahoo, Abhijnan Chakraborty, Sania Kouser, R. Vidhya Ravi, Soumya Garawadmath, Pranav Girish Banvi, Subrahmanya Kumar Kukkupuni, Suma Mohan S, Chethala N Vishnuprasad

## Abstract

Frontiers of disease biology started recognizing the importance of systems and network medicine approach for managing chronic disease like diabetes. Dipeptidyl-peptidase IV (DPP4) inhibitors are one such class of anti-diabetic drugs recognized for their systemic biological actions. Polyherbal preparations like *Ayurveda* formulations are ideal for identifying novel DPP4 inhibitors having greater efficacy and safety profile. Additionally, expanding the research on the multitargeted mode of action of these polyherbal formulations can render novel insights into the complex biology of disease manifestations. The current study aims at identifying DPP4 inhibitory potential of a clinically established Ayurveda anti-diabetic formulation *Nisakathakadi Kashaya* (NK) using *in vitro* and *in silico* methods as well as the modulation of diabetes associated gene network by NK. a. Standard enzyme inhibition assay was used to study the DPP4 inhibitory potential of NK, followed by bioinformatics and computational biology tools for identifying the potential bioactives and their molecular interactions involved in DPP4 inhibition. STITCH, CHEMBL and BindingDB databases were used for target mapping and depicting the multi-targeted network pharmacology interaction of NK and the formulation. EnrichR was used to depict a sub-network of diabetes proteins and their relationship with diabetes associated comorbidities. NK demonstrated a dose dependent DPP4 inhibition with an IC_50_ of 2.06 μg GAE/mL. Molecular docking identified three compounds namely Terchebin, Locaracemoside B and 1,2,4,6 Tetra o Galloyl Beta D Glucose showing stable interactions with DPP4 similar to the standard drug Vildagliptin. The network pharmacology analysis of NK identified a number of targets like TNFα, TGFβ1, SOD1, SOD2, AKT1, DPP4 and GLP1R in its protein-protein interaction network which are vital to diabetic progression and complications. The present work demonstrated that the polyherbal formulation NK has DPP4 inhibition potential and modulates a large number of diabetes related proteins and pathways. The approach adopted in the current study by combining *in vitro* and *in silico* methods allowed us to understand the mechanism of DPP4 inhibition by the formulation and also the possible pharmacological networking through which the formulation exert its systemic effect in diabetes management.
