## Supplementary_Data for "*In vitro* and *in silico* analysis proving DPP4 inhibition and diabetes associated gene network modulation by a polyherbal formulation – *Nisakathakadi Kashaya*": Supplementary Data 5.xlsx

### Sheet: TotalGenelistusedEnrichR
BTN3A1
CGAS
COG1
DDX39A
DGKB
EIF5B
GARS1
IARS2
IRAK2
MASTL
MCM4
MEP1A
NUDT15
OPA1
PCYT1A
PEBP1
PRMT9
RABL3
SDHB
SLC25A6
STRADB
TDRD7
THRAP3
UBE2K
ZBTB16
CES2
CTSD
PTGS2
PTPN1
RANBP10
RANBP9
NAA15
DHCR24
HMGCR
CRYAB
AR
CYP125
CYP142
CYP17A1
CYP19A1
CYP706A1
ESR2
ESR
GRIN2B
GRIN2A
ITGAV
ITGB3
GRIN1
RORC
OSBP2
NR1H3
NR1H2
F2
SREBF2
SHBG
ABCG8
HSD3B2
CYP7A1
ABCG5
CSN1S1
PDE1B
PLA2G1B
SOAT2
CYP2B6
LHFPL5
GOLGB1
AKR1B10
AKR1B1
HMOX1
MAPK14
MAPK8
AXIN2
SIRT2
PRDX5
HRSP12
CES1
DAO
ACSM2B
ACSM1
RAB9A
GLYAT
CES5A
H6PD
CA2
ACYP1
YWHAZ
ACYP2
SDCBP
BCHE
PAFAH1B1
NDRG2
AXIN1
SIRT5
RAB9B
NDRG4
CTSA
WDR67
CPVL
SIRT1
GSTA1
SLC16A1
MPO
ESR1
IL1A
IYD
GDA
PTER
GNE
RAB7A
SIRT3
NDRG3
NDRG1
SCPEP1
GNPDA1
PGLS
GNPDA2
SIRT6
SIRT7
SIRT4
CRABP2
MAPK3
TOP2A
EGFR
TOP1
CASP7
CASP3
BIRC5
MAPK1
AKT1
PTHLH
GBPAR1
F7
ALB
GAK
HTR7
ITGA3
P2RY1
PFKFB2
RPS6KA4
STK17A
STK36
GNB1
CXCR4
RGS14
RGS6
GNAT3
ADCY5
RGS4
LPAR2
HTR1B
ADRA2B
ADRA2C
CCR3
OPRM1
CNR2
DRD3
LPAR3
CXCL1
CXCL2
GRM2
MTRNR2L2
TAS2R39
CXCR3
CCL25
HCAR3
CASR
S1PR2
CXCL12
TAS2R40
TAS2R41
NMS
HCAR2
TAS2R43
CHRM4
GPR55
TAS2R1
P2RY4
GRM4
AGTR2
GNAI3
OXER1
TAS2R50
TAS2R14
TAS2R13
TAS2R20
TAS2R46
PPYR1
TAS2R31
TAS2R19
TAS2R30
TAS2R38
GLRA1
EGLN1
ENTPD3
TPH1
ATXN3
CSNK1A1L
GANC
GLA
PRMT1
ALOX15B
ALOX12
RGS8
RGS7
ABCC9
ADA
ADH1A
ADRA2A
ALDH5A1
ANPEP
ATP1A1
CACNA2D1
CD52
CHKA
DRD2
EPOR
GABRB3
GRIK1
HDAC2
HTR4
IFNAR1
IGF1R
IL2RA
PDE5A
PDGFRB
PLAT
PNLIP
PRKAB2
PTGER1
PTPN9
RXRB
SLC12A1
SLC12A3
SRD5A1
SSTR1
THRB
TRHR
TUBB1
TXNRD1
CASP8
CASP9
UGT1A7
UGT1A8
BCL2
UGT1A9
UGT1A10
PARP1
TP53
CYP1A1
UGT1A1
CYP1A2
RELA
TNFSF10
CYP1B1
PYGM
ABCG2
PYGL
PYGB
ABCC2
PGD
SULT1A1
PLCG1
SULT1E1
ABCB1
UGT2B15
TBK1
CBR1
CBR4
ACHE
ADORA1
ADORA3
ADORA2A
MAOA
MAOB
ALOX15
ALOX5
AHR
CA12
CA4
CA7
CSNK2A1
CSNK2A3
CISD1
CFTR
CYP27B1
DPP4
HSD17B1
HSD17B2
GSK3B
IP6K2
PSIP1
KIT
MMP12
NOX4
TNKS
TNKS2
PSMB5
FLT3
PTPRS
PIM1
SI
TRPC5
TTR
TYR
LCK
XDH
ACACB
MAP4K5
CYPA5
CYPA4
AKR1A1
CASP4
CROT
CSNK1G1
CYB5R3
CYP11B2
FAAH
FCER1A
FGFR3
FSHR
GLO1
GSTA2
GSTM3
GUSB
HDAC7
HMOX2
LOX
NEU1
NPEPPS
NPR3
PLD2
PRKACG
PRPSAP2
PTPRB
S1PR5
SLC1A1
RCOR1
UGT1A3
RSPO3
RSPO1
PCSK6
PCSK5
KDM1A
HAL
PCSK2
MBTPS1
PCSK1
PCSK7
TPP2
RSPO4
FURIN
PCSK9
PCSK4
HDAC1
ACVR2B
CHUK
DAPK3
DHODH
DPYS
HLA-DRB3
HTR5A
KCNQ1
KCNQ2
MAP4K4
NR5A1
PTPN6
UCK2
CYP2A6
F10
MYBPC3
CPA2
MT-ND4
TGFBR1
CAPRIN1
FOSB
UGT2B7
BMPR1B
HSPA1A
KIF22
PPIP5K1
ULK3
CYP2C19
CYP3A4
CYP3A7
CYP2D6
CYP2A13
CYP4A11
CYP2C8
CYP2U1
CYP26C1
CYP2J2
CYP46A1
CYP7B1
CYP39A1
CYP2C18
CYP2S1
CYP11B1
CYP11A1
CYP20A1
CYP2W1
TBXAS1
CYP2R1
CYP4F12
CYP2A7
CYP4V2
CYP8B1
CYP2C9
CYP4Z1
CYP4X1
CYP4F22
CYP2F1
CYP21A2
CYP4B1
CYP4A22
CYP27C1
CYP27A1
ADK
FGFR1
SMC1A
SP3
PPARA
NR3C1
NR1I2
VEGFA
NR1I3
ADCYAP1R1
CCNA2
CCNB1
CDK2
MYLK
TEK
VIPR1
VIPR2
SRC
JAK1
JAK2
STAT3
ATM
MCL1
LIMK1
PSMB1
ACVRL1
CRBN
DNM1L
ECHS1
ENTPD5
FZD9
IL1RN
KCNQ4
KCNQ5
KPNA3
LGALS3
LTF
MTCH2
P2RY11
P2RY12
P2RY13
P2RY14
P2RY2
P2RY6
PAK6
PLEK
PTGES2
QSOX1
TAAR9
CA1
HSP90AB1
RIPK1
CACNA1H
ADCY1
ADH4
AMPD2
CSF3R
DNMT1
DNMT3A
FUT10
FUT4
GHR
HOGA1
HTR3A
IKBKB
LIPF
MTNR1B
NR3C2
P2RX3
PAK3
PCK2
PHKA2
PRKCD
PRKG2
PTGIR
PTPN13
RAF1
SLC29A1
SV2A
TERT
TH
TOP2B
GSTP1
CANX
CEL
FUT3
GSTO1
HCK
HK3
IGF2R
NMT2
OXTR
PHKG2
PSENEN
PTPRC
SLC19A2
SLC23A2
YARS1
RB1
DHFR
G6PD
ACOT1
FAM108B1
ABHD12B
ABHD13
ACOT4
FAM108A1
ACOT6
ABHD12
ACOT2
FAM108C1
BAAT
CA3
MMP2
COMT
MMP1
MMP9
CACNA1C
CACNA1D
CACNA1S
POMGNT1
VPS4B
HBB
KHK
ALG2
ALG11
HKDC1
MGAM
HK2
HK1
GAA
GYS1
HBA2
FHIT
TF
MFI2
GYS2
ALG1L
PIGA
ALG1
PDX1
GBA2
LCT
AGL
MAP3K5
GCK
G6PC
ADPGK
MOGS
IRS2
TREH
GBA
SLC2A1
SLC2A5
SLC2A7
ACACA
TBC1D4
PC
FN1
SOD2
SLC2A11
NUPR1
BCR_ABL
HDCA2
HDAC4
HDAC6
HDCA10
HDAC3
HDAC5
HDAC9
ABL2
ANTXR2
GSTM1
SERPINE1
SQLE
PTPN2
PLAU
PLAUR
GLRB
ACE2
ADAM17
ADCY2
DYRK2
GALR2
HSD11B2
IL6R
IL6ST
IMPA1
ITGA6
PARP2
PDK1
UTS2R
MIOX
IMPA2
ISYNA1
GDE1
IMPAD1
INPP1
INPP4A
INPP4B
CDIPT
CDS1
SLC5A11
SLC2A13
SLC5A3
SFTPD
GFOD2
DHDH
GFOD1
EBP
CRYYA
CYP51A1
GRIN2D
LSS
MGLL
SREBF1
BLM
MBNL1
PPT2
IL2
TNF
CHRM5
AMY2A
RPS6KA3
ADGRA2
ADGRG5
ADGRL4
AQP1
AVPR1A
AVPR2
CYP4F8
DPP3
EPHB2
ESPL1
F13A1
GALNT3
GNMT
GPR101
GPR146
GPR148
GPR152
GPR78
GPR82
HTR1D
HTR1F
IRF3
KRT81
MAP2K2
MLC1
MMP13
MRGPRF
MRGPRX3
PCTP
SIGLEC14
SOX18
STARD3
STAT4
TAAR6
TAAR8
TNFAIP3
UTRN
WTAP
TRPA1
ADAMTS1
HCRTR1
TNK1
HSD11B1
EIF4H
GPR35
MAPT
NOD2
PPP5C
BCL2L2
C3
F2RL3
JUN
PDIA4
PNMT
CRYAA
CSNK2B
CHRNA7
PMP22
SMAD3
USP14
ENOSF1
TRPV1
ADCY9
RARA
RAD54L
CFH
EREG
ICMT
KCNN2
TACR3
HSD17B12
BIRC3
SERPINA6
PGR
SIGMAR1
SRD5A2
AKR1C3
CXCR1
HARS1
LIG1
CDC25B
ELANE
NFKB1
SLCO1B3
EPHA8
FUT6
UROS
COQ2
COQ6
PDSS1
PDSS2
KMO
LDLR
PTN
SLC27A5
SYNJ1
TPSB2
USP19
CA9
CA14
PGF
FOXO1
CDK1
PIK3CB
PRKCB
SLC6A12
VCP
ADAM12
CAMK1D
KCNMB1
AMOT
ARSB
DUSP22
KLF5
POLB
C1R
CACNA1G
PTPRM
AKT3
CD74
GHSR
MED23
NCK1
ROS1
BIRC8
DAGLB
QRFPR
HSPE1
FUT7
APP
BACE1
DYRK1A
ELAVL3
FASN
MAPKAPK5
NOS3
PGAM1
STAT1
ALPL
ARG1
SLC47A1
APOB
PON1
CSF2
SLC22A11
KIAA1149
GNPAT
GSTZ1
MTND4
PPP3CA
PARG
BTK
CTSH
PI4K2A
PRKAR2A
NFE2L2
ALOX5AP
GABRB1
QPCT
STK4
PTGES
KCNK5
MAS1L
RPS27A
SAMHD1
SLC6A13
TNFRSF17
USP30
VSIR
ERN1
AGPAT1
CHRNA4
CHRNB2
DDC
DTYMK
EPRS1
GIPR
GRIK2
HSP90AA1
HTR2B
ITGAL
KCNJ11
MAP3K20
NPR1
PDK3
PRKD1
PTGER2
SERPINA7
SLC18A1
SLC18A2
SLC5A2
SSTR4
TK1
TTK
TUBB4A
UQCR10
DRD1
EPHA2
MS4A1
CD81
AIFM1
BAK1
CTNNB1
EIF2AK3
EIF2S1
MTOR
PTGS1
ABL1
CYSLTR1
DPEP1
EPHX1
FLT1
FOLH1
GABRA1
HPD
IL1R1
KCND3
MC2R
MPL
NPR2
ODC1
PPIA
PTH1R
SCNN1A
SSTR5
THRA
TPO
TSHR
HMGB1
UGT2B10
UGT2B11
ABHD16A
ACE
CTSK
EDNRB
FDPS
GLP1R
HSD3B1
POLA1
TUBB4B
FABP3
FABP4
FABP5
FFAR1
FFAR4
PTPN7
CYP4F2
ALOX1
PPARG
FABP2
RBP1
OPN4
GCGR
LPAR4
FAAH2
PTGFR
GRPR
ACSM4
TBXA2R
HCRTR2
NPS
GPC6
MYO7A
EDN1
SDC4
GPC3
GCG
O3FAR1
GPC4
GPR68
MLN
HRH1
AGRN
LTB4R2
ADRA1D
GRK5
GNA14
TACR2
HSPG2
GPC5
ADRA1A
HTR2A
EDN2
AVP
NMB
PRSS2
LTA
CKM
NME1
GC
RIOK3
NAALAD2
MST1R
FPR1
MTTP
PTK2
PDE2A
STS
UGT1A4
AMPD1
ITK
ADRA1B
ARSA
CALCA
CAMK1
CCKAR
CCKBR
CHST4
CPT1A
CPT2
CSNK1A1
EDNRA
FABP1
FRK
GGH
GNRHR2
GPR84
HAO1
HNF4G
LNPEP
LPAR1
LTB4R
MCHR2
MLNR
NMT1
NMUR1
NPFFR1
NPFFR2
NPSR1
NTSR2
PAEP
PMP2
PPT1
PRKAG1
PROKR1
RHO
SEC14L2
SLC22A6
TRAPPC3
HPGDS
NEK3
RAC3
UBE2N
UGT2B28
WNT3
GPR87
GSTK1
LGALS1
DHPS
ALDH1A3
CDK17
CDK8
CDKL1
CIT
CYP3A43
ELOVL3
GABRA6
HSD17B7
KIF23
LAT
MAP4K1
MAPK4
PARVG
SGK2
SIK2
SYK
TNK2
TRPC7
PLD1
PPIF
PIK3R1
MAN1B1
GK
ALDOA
PTPA
GZMB
PGC
PDPK1
HPRT1
TPMT
CTRC
FKBP1B
P2RX2
KCNA1
CDK6
CYSLTR2
SLCO1B1
PTEN
ABCC1
PKM
FOS
MAPK10
AKT2
RPS6KA1
RPS6KA2
RPS6KA5
RPS6KA6
RPS6KB1
RPS6KB2
SGK1
SGK3
STK32A
STK32B
STK32C
AKR1E2
CCND3
CLK1
CTSC
FKBP14
G6PC1
GSTT2
KLK2
LRAT
OTC
RARS1
SLC6A2
ALDH2
CALCR
CSF1R
CXCR2
ERBB2
IGHE
LHCGR
MME
PLA2G2E
PTGER4
RRM1
RRM2
SOD1
SSTR2
VKORC1
ACP1
ACP5
ACP6
ACPP
ACPT
BLVRB
ENPP1
FLAD1
RFK
SLC52A3
CYP24A1
CYP26A1
CYP26B1
GGCX
MTR
PROC
TTPA
VDR
KDM5A
NOX4
GPR84
CCR6
CLK4
DBF4
ELK1
EPHA7
INPP5A
MC5R
MVD
PAFAH1B2
PAK1
PCMT1
PDE10A
PDE8A
PDE8B
PTK6
RYR2
SLC15A1
SRR
TXNRD2
RPE65
APOA2
LRP8
APOC3
APOA1
ACER2
GPC2
APOE
ACOT7
SDC3
SDC1
GPC1
LRP1
ACER3
SDC2
APOA4
LRP2
ACER1
ACBD4
PLA2G2D
OLAH
ACBD5
COMP
RORB
RORA
THBS3
ALK
IL10
IL8
PHKG1
CCR1
CCR4
DCXR
FYN
GSTT1
HRH2
OPRL1
TRPV3
WEE2
HNRNPC
BIRC2
AIMP1
DNTT
NOS2
ERVK-18
PDHB
KCNA4
MATK
MMP10
MMP7
NPC1L1
PIK3CA
PPIB
PRKAA1
SLC8A1
SORD
XBP1
HSPA6
USP20
ESRRA
PIPOX
TRPV2
SLC6A9
PRCP
C5AR1
P4HA1
BMP4
MTNR1A
CHRM3
BRAF
SCN1A
CD33
GNRHR
SCTR
SERPINC1
DRD5
RYR1
TYMS
ITGB1
MIF
SULT1A3
SULT1C2
SULT1A2
DUT
TLR4
ALDH3A1
ASIC3
CDK2AP1
CDKL2
FOXO3
HIPK2
IMMT
KIF14
MELK
NOS1
NPM1
RASGRF1
SDHA
SLC6A6
SRPK2
SLC22A6
SEC11A
SEC11C
ACSL3
ACSL4
SPCS2
SPCS1
ALDH1B1
LIPT1
MBOAT4
ACSL6
ACSBG1
ACSL1
ACSL5
ALDH9A1
ALDH3A2
ACSBG2
SPCS3
GLTP
IAH1
LIPT2
OXSM
ADH1B
CHRNE
LDHA
DBH
MAP2K3
CTSE
DGKZ
CTSB
FKBP1A
HDAC8
TDO2
KCNH2
PLG
SLC6A1
CRHR1
HTE1F
GABRB2
ALOX5
HDAC
KCNK2
STK33
PRKCE
ARNT
JAK3
EIF4G1
EGF
STAT5A
NFKBIA
FOSL1
RPS6
CHEK1
MGMT
CCNE1
IGF1
NFKB2
PAK2
MAPK12
JUNB
H2AFX
HIF1A
CHEK2
CDC25C
GCLC
EIF4EBP1
STAT5B
CCND1
IGFBP3
TNFRSF10B
MAPK9
TSC2
TGFB1
GSTA4
F3
PIP4K2B
ADCY10
FOLR2
CSNK1G3
MYO3B
MUSK
SLC22A1
CISD2
KCNK2
MAPT
LTBR
DDX17
PPP6R2
SIGLEC9
KDR
TEC
ADRB3
INPP5B
ACAT1
KLK14
CA5A
CA5B
CA6
CCL2
F12
PRKACA
PRKCA
FUCA2
PRKAR2B
IGFBP4
TGM1
PDE11A
TGM2
CTSG
SMPD1
PTGER3
CSNK2A2
IRAK4
CCL3
KCNA5
NQO1
UGT2B17
DNPEP
GALNT2
KMT2D
RHOB
NNT
NAGA
GK5
GK2
AQP7
AQP9
TGFBR2
CRLS1
VPS29
LYZ
CST3
LIPE
CALM2
LCMT1
CTH
CLPP
ADSL
ITPR1
HSPA2
HSPA8
GYG1
PAPSS1
HDHD1
ACMSD
PPOX
OGG1
METTL1
MOCS2
CCBL1
LPHN3
LPHN2
LPHN1
UPP2
CD274
ARHGEF1
MCF2L
GNA11
GNAQ
RAPGEF3
ARHGEF12
RAPGEF4
ARGEF2
GNA12
GNAO1
GNAI1
GNAI2
GNAS
TIAM1
RNMT
FGD1
RASGRP3
QTRT1
NET1
RASGRP1
PSD
GPBAR1
ABCA2
ADORA2A
APEX1
AURKB
AXL
CDK5
CSNK2A1
DIO2
E6
GANAB
HSD17B3
MET
PIK3CG
PSMB8
SYN1
TSTD1
UGT1A5
UGT1A6
UGT2A1
UGT2A3
UGT2B4
UGT3A1
UGT3A2
UGT8
CASP1
NEU4
LGMN
PLK1
GRK2
PLCB1
FPR2
MKNK2
PLOD1
PLOD2
PLOD3
SLC22A7
SLC23A1
TMLHE
EPX
GLRX
IKZF1
KDM5D
LEPRE1
LEPREL1
LEPREL2
LPO
OGFOD1
OGFOD2
P4HB
P4HTM
PAM
PHYH
ALKBH2
ALKBH3
BBOX1
COL10A1
COL1A1
COL1A2
COL3A1
CYB5A
CYBASC3
CYBRD1
EGLN2
EGLN3
PTAFR
IL11RA
PPP2R5B
GSK3A
BLK
MC4R
ADRB2
PDE3
PDE4A
ADORA2B
AOX1
ATP5A1
ATP5B
ATP5C1
CDKN2A
DIABLO
EIF2A
ERN2
HIBCH
NT5E
POR
STK17B
STAT2
CHST6
SETD7
KCNC1
GPR61
CAMK2G
PRKCI
BCRABL
CCNA1
HDCA1
FGF2
HDAC10
DAC5
FGF1
CPB2
EIF2AK4
CAPN2
DAPK1
ACTA1
ACTA2
ACTC1
ASMTL
ATOX1
C22orf28
CD4
CYC1
CYCS
CYP2E1
DERA
DIAPH1
DIAPH2
DIAPH3
FNTA
FNTB
HUS1
MBTD1
MT-CYB
NGLY1
PREP
RAD1
RAD23A
RAD23B
RAD9A
RNF4
ST14
TAS1R2
TAS1R3
TXNL4B
UGDH
UQCRB
UQCRC2
UQCRFS1
UQCRQ
LRRC15
SLC5A7
DPP8
LATS2
DPP1
PLA2GE
SLC
AMD1
PEPD
SLC13A2
STK31
STK38L
CACNA1A
SERPINE6
NR6A1
AHCY
CNKSR1
CPA4
CRYBB2
CSK
EYA3
FGF14
GAD1
HHAT
KCNQ3
PLEKHA7
PTP4A3
SCN8A
