## Supplementary_Data for "*In vitro* and *in silico* analysis proving DPP4 inhibition and diabetes associated gene network modulation by a polyherbal formulation – *Nisakathakadi Kashaya*": Supplementary Data 6.xlsx

### Sheet: Sheet1
Gene Name	Description
ACHE	acetylcholinesterase
ADRA2A	adrenoceptor alpha 2A
ADRA2B	adrenoceptor alpha 2B
ADRA2C	adrenoceptor alpha 2C
AGTR2	angiotensin II receptor, type 2
AKR1A1	aldo-keto reductase family 1 member A1
AKR1B1	aldo-keto reductase family 1 member B1
AKR1B10	aldo-keto reductase family 1 member 10
AKT1	AKT serine/threonine kinase 1
ALB	Albumin
ALOX12	arachidonate 12-lipoxygenase, 12S type
ALOX5	arachidonate 5-lipoxygenase,
AMY2A	amylase alpha 2A
APP	amyloid beta precursor protein
AR	Aryl hydrocarbon receptor
AVPR1A	arginine vasopressin receptor 1A
BACE1	beta-secretase 1
BCHE	butyrylcholinesterase
BCL2	BCL2 apoptosis regulator
CA1	carbonic anhydrase 1
CA12	carbonic anhydrase 12
CA14	carbonic anhydrase 14
CA2	carbonic anhydrase 2
CA4	carbonic anhydrase 4
CA7	carbonic anhydrase 7
CACNA1H	calcium voltage-gated channel subunit alpha1 H
CASP3	Caspase 3
CASP7	Caspase 7
CASP8	Caspase 8
CASP9	Caspase 9
CASR	calcium sensing receptor
CHRM4	cholinergic receptor muscarinic 4
CHRM5	cholinergic receptor muscarinic 5
CNR2	cannabinoid receptor 2
COMT	catechol-O-methyltransferase
CRABP2	cellular retinoic acid binding protein 2
CRYAB	crystallin alpha B
CSNK2A1	casein kinase 2 alpha 1
CTSD	cathepsin D
CYP142	cytochrome P450 family 142
CYP17A1	cytochrome P450 family 17 subfamily A member 1
CYP19A1	cytochrome P450 family 19 subfamily A member 1
CYP1A1	cytochrome P450 family 1 subfamily A member 1
CYP1A2	cytochrome P450 family 1 subfamily A member 2
CYP1B1	cytochrome P450 family 1 subfamily B member 1
CYP2B6	cytochrome P450 family 2 subfamily B member 6
CYP3A4	cytochrome P450 family 3 subfamily A member 4
CYP51A1	cytochrome P450 family 51 subfamily A member 1
CYP7A1	cytochrome P450 family 7 subfamily A member 1
CYSLTR1	cysteinyl leukotriene receptor
DHCR24	24-dehydrocholesterol reductase
DHODH	dihydroorotate dehydrogenase
DPP4	dipeptidyl peptidase 4
EBP	EBP cholestenol delta-isomerase
EDNRB	endothelin receptor type B
EGFR	epidermal growth factor receptor
ESR1	estrogen receptor 1
ESR2	estrogen receptor 2
F10	coagulation factor X
F2	coagulation factor 2,thrombin
F7	coagulation factor VII
FAAH	fatty acid amide hydrolase
FABP4	fatty acid binding protein 4
FABP5	fatty acid binding protein 5
FFAR1	free fatty acid receptor 1
GAA	alpha glucosidase
GANC	glucosidase alpha, neutral C
GLA	galactosidase alpha
GLO1	glyoxalase I
GNB1	G protein subunit beta 1
GRIN1	glutamate ionotropic receptor NMDA type subunit 1
GRIN2A	glutamate ionotropic receptor NMDA type subunit 2A
GRIN2B	glutamate ionotropic receptor NMDA type subunit 2B
GSK3B	glycogen synthase kinase 3 beta
GSTM3	glutathione S-transferase mu 3
HCAR3	hydroxycarboxylic acid receptor 3
HDAC6	histone deacetylase 6
HMGCR	3-hydroxy-3-methylglutaryl-CoA reductase [Homo sapiens
HSD11B1	hydroxysteroid 11-beta dehydrogenase 1
HTR1B	5-hydroxytryptamine receptor 1B [
IMPA1	inositol monophosphatase 1
ITGAV	integrin subunit alpha V
ITGB3	integrin subunit beta 3
KDM1A	lysine demethylase 1A
LCK	LCK proto-oncogene, Src family tyrosine kinase
LOX	lysyl oxidase
LPAR2	lysophosphatidic acid receptor 2
LPAR3	lysophosphatidic acid receptor 3
LSS	lanosterol synthase
MAOA	monoamine oxidase A
MAPK1	mitogen-activated protein kinase 1
MAPK3	mitogen-activated protein kinase 3
MAPK8	mitogen-activated protein kinase 8
MGAM	maltase-glucoamylase
MGLL	monoglyceride lipase
MMP2	matrix metallopeptidase 2
MMP9	matrix metallopeptidase 9
MPO	myeloperoxidase
MTRNR2L2	MT-RNR2 like 2
NOS2	nitric oxide synthase 2
NOX4	NADPH oxidase 4
NR1H2	nuclear receptor subfamily 1 group H member 2
NR1H3	nuclear receptor subfamily 1 group H member 3
NR1I2	nuclear receptor subfamily 1 group I member 2
NR3C2	nuclear receptor subfamily 3 group C member 2
OSBP2	oxysterol binding protein 2
P2RY4	pyrimidinergic receptor P2Y4
PDE5A	phosphodiesterase 5A
PLAT	phosphodiesterase 5A
PLAU	plasminogen activator, urokinase
PLAUR	plasminogen activator, urokinase receptor
PNLIP	pancreatic lipase
PSMB1	proteasome 20S subunit beta 1
PSMB5	proteasome 20S subunit beta 5
PTGS2	prostaglandin-endoperoxide synthase 2
PTPN1	protein tyrosine phosphatase non-receptor type 1
PTPN2	protein tyrosine phosphatase non-receptor type 2
PYGL	glycogen phosphorylase L
RGS4	regulator of G protein signaling 4
RORC	RAR related orphan receptor C
RPS6KA3	ribosomal protein S6 kinase A3
SERPINE1	serpin family E member 1
SHBG	sex hormone binding globulin
SI	sucrase-isomaltase
SLC2A1	solute carrier family 2 member 1
SLCO1B3	solute carrier organic anion transporter family member 1B3
SQLE	squalene epoxidase
SREBF2	sterol regulatory element binding transcription factor 2
SULT1E1	sulfotransferase family 1E member 1
TAS2R40	taste 2 receptor member 40
TAS2R43	taste 2 receptor member 43
TNF	tumor necrosis factor
TOP1	DNA topoisomerase I
TOP2A	DNA topoisomerase II alpha
TP53	tumor protein p53
TTR	transthyretin
TYR	tyrosinase
UGT1A1	UDP glucuronosyltransferase family 1 member A1
UGT1A10	UDP glucuronosyltransferase family 1 member A10
UGT1A3	UDP glucuronosyltransferase family 1 member A3
UGT1A7	UDP glucuronosyltransferase family 1 member A7
UGT1A8	UDP glucuronosyltransferase family 1 member A8
UGT1A9	UDP glucuronosyltransferase family 1 member A9
UGT2B15	UDP glucuronosyltransferase family 2 member B15
VEGFA	vascular endothelial growth factor A
XDH	xanthine dehydrogenase
